# Reversible therapeutic resistance in *EGFR* mutant lung cancer caused by *RB1* loss induced lineage plasticity

**DOI:** 10.1101/2025.08.04.668485

**Authors:** Letian Zhang, Meenalakshmi Chinnam, Bradley Balk, Xiaojing Zhang, Yanqing Wang, Tatiana Shaurova, Shamshad Alam, Saraswati Pokharel, Prashant Singh, Justine Jacobi, Jianmin Wang, Eduardo Cortes Gomez, Michael Habitzruther, Mukund Seshadri, Boyko Atanassov, Wei Wu, Elizaveta V. Benevolenskaya, Collin M. Blakely, Pamela Hershberger, Mark Long, Trever Bivona, David W. Goodrich

**Author notes:** Department of Pathology, National Cancer Center, National Clinical Research Center for Cancer, Cancer Hospital, Chinese Academy of Medical Sciences and Peking Union Medical College, Beijing, People’s Republic of China (Letian Zhang).

## Abstract

Treatment with EGFR tyrosine kinase inhibitors (EGFR TKI) is standard of care for patients with lung cancer initiated by activating mutations in the *EGFR* gene. While EGFR TKI treatment is effective, virtually all patients progress on therapy. Loss of function mutations in the *RB1* tumor suppressor gene are associated with poor EGFR TKI outcomes, but underlying mechanisms remain unclear. Analysis of genetically engineered experimental models and human clinical specimens described here demonstrates *RB1* loss has minimal impact on initial cell cycle responses to EGFR TKI but markedly accelerates acquired resistance over time. *RB1* loss promotes transcriptional plasticity that enables rare cells to spontaneously assume reversible, resistance-conferring lineage states. These findings highlight the importance of non-genetic adaptations in driving acquired EGFR TKI resistance, advance our understanding of how *RB1* impacts cancer, and identify opportunities to improve EGFR TKI treatment outcomes by targeting reversible epigenetic resistance mechanisms.
