## Supplementary Table 3 for "Reversible therapeutic resistance in *EGFR* mutant lung cancer caused by *RB1* loss induced lineage plasticity"

### Sheet: amp_genes.conf_75
cytoband	8q24.21	4q31.3	4q32.3	6p22.3	19p13.2	20p13	5p15.2	11q22.2
q value	4.9586e-08	0.0009051	0.0009051	0.0071807	0.0071807	0.03124	0.044806	0.044806
residual q value	4.9586e-08	0.0009051	0.0009051	0.0071807	0.0071807	0.03124	0.044806	0.044806
wide peak boundaries	chr8:126547451-129758698	chr4:148436063-156767888	chr4:165477466-172239754	chr6:1-43520053	chr19:8322889-8982118	chr20:1-10038520	chr5:1-24603487	chr11:70863189-135086622
genes in wide peak	MYC	ANXA2P1	CLCN3	ABCF1	MYO1F	ADRA1D	ADCY2	ACAT1
	POU5F1B	LRBA	CPE	AGER	HNRNPM	AVP	CDH10	ACRV1
	PVT1	CTSO	NEK1	AIF1	RAB11B	BMP2	CDH12	BIRC2
	GSDMC	FGA	TLL1	ATP6V1G2	ANGPTL4	CDC25B	CDH18	BIRC3
	CCDC26	FGB	MFAP3L	BAK1	MARCHF2	CENPB	CTNND2	APLP2
	FAM84B	FGG	ANXA10	CFB	ADAMTS10	CHGB	DAP	APOA1
	TMEM75	GUCY1A3	PALLD	BMP6	PRAM1	CSNK2A1	DNAH5	APOA4
	CASC8	GUCY1B3	SPOCK3	BPHL	ZNF414	FKBP1A	MTRR	APOC3
	LINC00977	NR3C2	AADAT	BTN1A1	MBD3L1	GNRH2	MYO10	ARCN1
	CASC11	NPY2R	HPF1	BYSL	MUC16	IDH3B	NDUFS6	PHOX2A
	MIR1205	GATB	DDX60	C2	ZNF558	ITPA	PMCHL1	ARRB1
	MIR1206	PLRG1	SH3RF1	C4A	KANK3	OXT	SDHA	ATM
	MIR1207	RPS3A	CBR4	C4B	ACTL9	PCNA	SLC6A3	FXYD2
	MIR1204	SFRP2	DDX60L	DDR1	OR2Z1	PDYN	SLC9A3	CXCR5
	MIR1208	TDO2	LOC441052	CCND3	RAB11B-AS1	PLCB4	SRD5A1	CAPN5
	MIR3686	TLR2	GALNTL6	CDKN1A	MIR4999	PRNP	TERT	CASP1
	CCAT1	SNORD73A	LOC100506085	CDSN		PTPRA	TRIO	CASP4
	PCAT1	LRAT	LOC100506107	CLIC1		SIGLEC1	SEMA5A	CASP5
	CCAT2	MAB21L2	LOC100506122	CLPS		SNRPB	TRIP13	CBL
	PRNCR1	KIAA0922	LOC101928131	COL11A2		SOX12	PDCD6	SERPINH1
	LINC00824	TRIM2	LINC01179	ATF6B		TCF15	MARCHF6	CD3D
	CASC21	ARFIP1	LINC01612	MAPK14		TGM3	BASP1	CD3E
	CASC19	ASIC5	MIR6082	CSNK2B		ATRN	SLC12A7	CD3G
	PCAT2	DKFZP434I0714		CYP21A2		CDS2	PAPD7	CTSC
		DCHS2		CYP21A1P		PSMF1	TPPP	CHEK1
		FBXW7		DAXX		SNPH	EXOC3	CLNS1A
		PDGFC		DNAH8		LZTS3	CCT5	CRYAB
		MAP9		DXO		RASSF2	FBXL7	DDX6
		MND1		DSP		SLC23A2	ICE1	DDX10
		FHDC1		E2F3		SIRPB1	PP7080	DHCR7
		SH3D19		EDN1		NOP56	IRX4	DLAT
		DCLK2		SERPINB1		RBCK1	TAS2R1	DLG2
		RBM46		F13A1		RNF24	FAM134B	DPAGT1
		TIGD4		FANCE		UBOX5	FAM105A	DRD2
		TMEM154		FKBP5		PLCB1	NSUN2	ETS1
		RNF175		FOXF2		PRND	CEP72	FDX1
		PRSS48		FOXC1		LAMP5	ANKH	FLI1
		FAM160A1		GABBR1		SPEF1	PRDM9	FOLR1
		LOC729870		GCNT2		C20orf194	AHRR	FOLR2
		LOC100419170		GLO1		RNU105B	MRPL36	FOLR3
		MIR3140		GLP1R		SNORD57	BRD9	FUT4
		MIR4453		GMDS		SNORD56	FASTKD3	SLC37A4
		LOC100996286		GMPR		SDCBP2	IRX1	LRRC32
		LOC101927849		GNL1		TMEM230	ZDHHC11	GRIA4
		DEAR		GPLD1		ANGPT4	LPCAT1	GRIK4
		LOC102724776		GPX5		TRMT6	CLPTM1L	GRM5
		LOC105377480		GRM4		HAO1	ROPN1L	GUCY1A2
				GTF2H4		SMOX	MED10	H2AFX
				GUCA1A		CRLS1	NKD2	HMBS
				GUCA1B		C20orf27	OTULIN	HSPA8
				HIST1H1C		AP5S1	ZNF622	HSPB2
				HIST1H1D		TMEM74B	EXOC3-AS1	HTR3A
				HIST1H1E		SIRPG	CCDC127	IL10RA
				HIST1H1B		FERMT1	UBE2QL1	IL18
				HIST1H1T		NSFL1C	C5orf49	INPPL1
				HIST1H2AE		TMX4	FAM173B	STT3A
				HIST1H2AD		GPCPD1	CMBL	KCNJ1
				HIST1H2BD		CPXM1	PLEKHG4B	KCNJ5
				HIST1H2BB		PAK5	C5orf38	KRTAP5-9
				HIST1H1A		MAVS	IRX2	VWA5A
				HFE		EBF4	ADAMTS16	MAP6
				HIVEP1		TRIB3	LINC01018	MCAM
				HLA-A		FASTKD5	LINC01019	KMT2A
				HLA-B		ANKEF1	LOC285692	MMP1
				HLA-C		GFRA4	LOC285696	MMP3
				HLA-DMA		VPS16	SLC6A19	MMP7
				HLA-DMB		PCED1A	LINC01020	MMP8
				HLA-DOA		MRPS26	SLC6A18	MMP10
				HLA-DOB		DDRGK1	LRRC14B	MMP12
				HLA-DPA1		ZNF343	LOC389273	MMP13
				HLA-DPB1		NRSN2	FLJ33360	MRE11A
				HLA-DPB2		PANK2	LOC401177	MTNR1B
				HLA-DQA1		ADAM33	LINC01194	MYO7A
				HLA-DQA2		DEFB126	C5orf17	NCAM1
				HLA-DQB1		FAM110A	2021-03-11	NDUFC2
				HLA-DQB2		SLC4A11	LOC442132	NFRKB
				HLA-DRA		MCM8	LOC646241	NNMT
				HLA-DRB1		ZCCHC3	ANKRD33B	NPAT
				HLA-DRB5		SCRT2	GUSBP1	NRGN
				HLA-DRB6		SLC52A3	SDHAP3	NUMA1
				HLA-E		HSPA12B	LOC728613	OMP
				HLA-F		TMC2	LOC729506	OPCML
				HLA-G		TBC1D20	SNORD123	P2RY2
				HLA-H		SIRPD	MIR887	P2RY6
				HLA-J		C20orf141	LOC100130744	PAFAH1B2
				HLA-L		PROKR2	LOC100288152	PAK1
				HMGA1		C20orf96	MIR4277	PDE2A
				HSPA1A		SRXN1	MIR4278	PGR
				HSPA1B		DEFB127	LOC100505625	POU2AF1
				HSPA1L		DEFB129	MIR4458HG	PPP2R1B
				ID4		SIRPA	SNHG18	PRCP
				IRF4		STK35	ROPN1L-AS1	THAP12
				ITPR3		PRNT	LOC100506688	PTS
				JARID2		LINC00654	LINC01511	NECTIN1
				KIFC1		C20orf196	LOC100506858	RAB6A
				LTA		LRRN4	MIR4458	RDX
				LTB		DEFB125	MIR4454	SNORD15A
				MAK		DEFB128	MIR4457	RPS3
				MDFI		SIRPB2	MIR4637	RPS25
				MEA1		RSPO4	MIR4636	SC5D
				MICB		TGM6	MIR4456	SCN2B
				MLN		LOC388780	MIR4635	SCN4B
				MOCS1		DEFB132	LOC100996325	SDHD
				MOG		C20orf202	CTD-3080P12.3	ST3GAL4
				MSH5		MIR103A2	LOC101929034	SLN
				RPL10A		RAD21L1	CTD-2194D22.4	SORL1
				NEDD9		LOC643406	LOC101929153	SRPRA
				NEU1		SNORA51	CTD-2297D10.2	ST14
				NFKBIL1		SNORD86	LOC101929261	TAGLN
				NFYA		SNORD110	LOC101929284	TECTA
				NQO2		LOC727993	CTD-2201E9.1	THRSP
				NOTCH4		LINC01433	LOC101929412	THY1
				PBX2		SNORD119	LOC101929454	TRPC6
				PEX6		SNAP25-AS1	CTD-2350J17.1	TYR
				PGC		UBOX5-AS1	LOC101929505	UCP2
				PHF1		TMEM239	LOC101929524	UCP3
				SERPINB6		LOC100289473	LOC101929544	UPK2
				SERPINB9		MIR1292	MIR6131	UVRAG
				PIM1		MIR103B2	MIR6075	WNT11
				POU5F1		PCNA-AS1	HRAT5	ZBTB16
				PPARD		NRSN2-AS1	LINC01377	ZNF202
				PPP1R10		SDCBP2-AS1	LINC01017	CUL5
				PPP2R5D		LINC00658	LOC102723526	PICALM
				MAPK13		FKBP1A-SDCBP2	LOC105374620	FZD4
				PRL		PLCB1-IT1	LOC105374631	BARX2
				PSMB8		SIRPG-AS1	SNORA105A	OR7E2P
				PSMB9		LOC101929125	SNORD141A	JRKL
				PTK7		LOC101929207		EED
				RGL2		MCM8-AS1		ZPR1
				PRPH2		CASC20		MTMR2
				TRIM27		LINC01428		USP2
				RING1		LOC101929288		PCSK7
				BRD2		LOC101929312		HTR3B
				RNF5		LAMP5-AS1		ZW10
				RPS10		LOC101929371		MMP20
				RPS18		MIR6869		UBE4A
				RREB1		MIR8062		MED17
				RXRB		LOC105372493		EI24
				VPS52				FEZ1
				ATXN1				CEP57
				SRSF3				ARHGAP32
				SKIV2L				SPCS2
				SLC17A1				ARHGEF17
				SNRPC				GAB2
				SOX4				C2CD2L
				SRF				FCHSD2
				SRPK1				NAALAD2
				SSR1				KCNE3
				TAF11				IL18BP
				TAP1				RBM7
				TAP2				MPZL2
				TAPBP				YAP1
				TBCC				HYOU1
				TCF19				ATP5L
				TCP11				POLD3
				PPP1R11				STARD10
				TEAD3				NEU3
				TFAP2A				ME3
				TNF				GPR83
				TNXA				SRSF8
				TNXB				ADAMTS8
				TPMT				PRSS23
				TUBB2A				TREH
				TULP1				SLCO2B1
				VARS				CEP164
				ZNF76				SHANK2
				ZNF165				IGSF9B
				TRIM26				ENDOD1
				ZNF184				EXPH5
				ZSCAN26				PHLDB1
				ZKSCAN8				FAM168A
				ZSCAN9				SIK2
				ZNF204P				NCAPD3
				DEK				ARHGEF12
				ALDH5A1				SIK3
				PRRC2A				VSIG2
				BAG6				BACE1
				GPANK1				TRIM29
				DDX39B				RAB38
				ABHD16A				CADM1
				SLC39A7				PANX1
				HSD17B8				POU2F3
				OR2H2				CHRDL2
				NELFE				ANAPC15
				LST1				TSKU
				TFEB				HINFP
				HIST1H4I				REXO2
				HIST1H2AI				C2CD3
				HIST1H2AK				TENM4
				HIST1H2AJ				OR8G2
				HIST1H2AL				OR8B8
				HIST1H2AC				OR8G1
				HIST1H2AB				TIMM8B
				HIST1H2AM				OR8B2
				HIST1H2BG				CHORDC1
				HIST1H2BL				ACAD8
				HIST1H2BN				B3GAT1
				HIST1H2BM				RAB30
				HIST1H2BF				DCPS
				HIST1H2BE				C11orf54
				HIST1H2BH				AAMDC
				HIST1H2BI				ZBTB44
				HIST1H2BC				THYN1
				HIST1H2BO				DDX25
				HIST1H3A				NOX4
				HIST1H3D				NTM
				HIST1H3C				CDON
				HIST1H3E				SIDT2
				HIST1H3I				COA4
				HIST1H3G				TRAPPC4
				HIST1H3J				PPME1
				HIST1H3H				HIKESHI
				HIST1H3B				CWC15
				HIST1H4A				PCF11
				HIST1H4D				MRPL48
				HIST1H4F				RSF1
				HIST1H4K				SPA17
				HIST1H4J				FXYD6
				HIST1H4C				CNTN5
				HIST1H4H				SIAE
				HIST1H4B				C11orf71
				HIST1H4E				ROBO4
				HIST1H4L				SLC35F2
				HIST1H4G				RAB39A
				CMAHP				BTG4
				DHX16				NXPE4
				KCNK5				SYTL2
				B3GALT4				ANKRD49
				RIPK1				TTC12
				SYNGAP1				LAMTOR1
				STK19				NADSYN1
				IER3				FAM86C1
				PRPF4B				C11orf57
				HIST1H3F				RNF121
				HIST1H2AG				ACER3
				HIST1H2BJ				ELMOD1
				RNF8				FOXRED1
				GCM2				KDM4D
				WDR46				SCN3B
				ZBTB22				VPS11
				CD83				TMEM126B
				PPT2				TEX12
				CDYL				CRTAM
				NCR2				TMPRSS4
				LY86				IFT46
				MED20				SMCO4
				EEF1E1				EMSY
				POLR1C				PRDM10
				MDC1				TRIM49
				FAM65B				DSCAML1
				ZSCAN12				GRAMD1B
				CUL7				USP35
				KIAA0319				CEP126
				NUP153				ARHGAP20
				RANBP9				USP28
				SLC17A4				KRTAP5-8
				TRIM10				PLEKHB1
				FLOT1				CREBZF
				SLC17A2				CARD18
				HCG9				CCDC90B
				PRSS16				CCDC81
				BTN3A3				AASDHPPT
				BTN2A2				PKNOX2
				ECI2				TP53AIP1
				PFDN6				MMP27
				HMGN4				ABCG4
				TRIM38				ROBO3
				CAP2				C11orf1
				UBD				TMEM135
				AGPAT1				KCTD14
				SCGN				ALG8
				DNPH1				TAF1D
				C6orf10				RNF26
				FARS2				FAM118B
				CNPY3				DYNC2H1
				SLC17A3				NLRX1
				RPP40				MSANTD2
				FRS3				NARS2
				SLC22A7				CCDC82
				HCP5				ALG9
				EHMT2				CLMP
				APOBEC2				PDZD3
				TRIM31				C11orf63
				BTN3A2				CCDC15
				BTN3A1				MOGAT2
				BTN2A1				PAAF1
				NUDT3				PDGFD
				NRM				TMPRSS5
				STK38				GDPD5
				CMTR1				CLPB
				CUL9				PUS3
				ANKS1A				JAM3
				UBR2				BCO2
				SIRT5				TMEM133
				DAAM2				TMPRSS13
				GLTSCR1L				TMEM126A
				DDAH2				DCUN1D5
				MTCH1				MSANTD4
				ZNF318				MAML2
				SPDEF				KIRREL3
				YIPF3				DGAT2
				USP49				BUD13
				OR2B6				TMEM25
				FAM50B				RPUSD4
				OR12D2				TBRG1
				OR11A1				RELT
				OR2W1				UBASH3B
				OR2J2				C11orf70
				OR2H1				SNORD14C
				SNORD52				SNORD14D
				SNORD48				SNORD14E
				BRPF3				DIXDC1
				GNMT				CEP295
				MRPS18B				ZC3H12C
				C6orf15				ATG16L2
				MYLIP				GLB1L2
				ABT1				ESAM
				PRICKLE4				ALKBH8
				PACSIN1				FDXACB1
				ZNRD1				C11orf52
				DEF6				INTS4
				C6orf48				VPS26B
				SLC35B3				GLB1L3
				GMNN				SNORD15B
				MRPL2				TIRAP
				TBC1D7				CARD16
				NRN1				C1QTNF5
				NOL7				TMEM123
				FAM8A1				PANX3
				DCDC2				APOA5
				ETV7				ARAP1
				TMEM14C				SLC36A4
				TDP2				FAT3
				CUTA				TRIM64
				PPIL1				TMEM45B
				TREM2				COLCA2
				TREM1				PIH1D2
				HCG4				NXPE1
				GFOD1				NXPE2
				CCHCR1				JAML
				BTN2A3P				XRRA1
				UHRF1BP1				FAM76B
				ELOVL2				SESN3
				CDKAL1				PIWIL4
				PAK1IP1				ARHGAP42
				MRPS10				KBTBD3
				CARMIL1				CWF19L2
				TBC1D22B				KDELC2
				EXOC2				LAYN
				SAYSD1				TTC36
				TRERF1				AMOTL1
				ACOT13				DEUP1
				APOM				PATE1
				BTNL2				C11orf65
				TRIM39				ADAMTS15
				WRNIP1				B3GNT6
				DUSP22				MPZL3
				LYRM4				FOLH1B
				VARS2				C11orf45
				MRS2				HYLS1
				LRFN2				TMEM218
				CPNE5				SLC37A2
				LSM2				OR8B12
				C6orf47				OR8G5
				LY6G5B				OR10G8
				LY6G6D				OR10G9
				ZFAND3				OR10S1
				SLC22A23				OR6T1
				BLOC1S5				OR4D5
				MCUR1				TBCEL
				GPSM3				TMEM136
				FKBPL				SPATA19
				KIF13A				GDPD4
				ZSCAN31				DDIAS
				C6orf106				CCDC83
				DLK2				SHANK2-AS3
				LY6G6E				LRTOMT
				ZNF322				HEPACAM
				TREML2				OAF
				RPP21				FAM181B
				ATAT1				CCDC89
				ZKSCAN3				DEFB108B
				ZSCAN16				ANGPTL5
				RNF39				RNF169
				SLC44A4				ANKK1
				VWA7				RNF214
				C6orf25				AQP11
				LY6G6C				LOC283140
				LY6G5C				LINC00900
				PRR3				BCL9L
				ZNRD1ASP				FOXR1
				PRRT1				CCDC153
				EGFL8				OR8D1
				HCG4B				OR8D2
				TXNDC5				OR8B4
				C6orf62				KIRREL3-AS3
				OR5V1				C11orf44
				OR2B2				MIR4697HG
				OR12D3				LOC283177
				TMEM14B				P4HA3
				RIOK1				PGM2L1
				KCNK16				KLHL35
				DTNBP1				LOC283214
				UQCC2				KCTD21
				PGBD1				ALG1L9P
				TTBK1				CCDC84
				ADTRP				TMEM225
				HIST1H2AH				OR8D4
				HIST1H2BK				ANKRD42
				RRP36				C11orf53
				KCNK17				LOC341056
				ABCC10				OR2AT4
				TRIM15				HEPHL1
				KLC4				PLET1
				TJAP1				DNAJB13
				POM121L2				KRTAP5-10
				FOXQ1				LIPT2
				BTBD9				VSTM5
				ZBED9				LOC387810
				FOXP4				GUCY2EP
				KLHDC3				TRIM77
				SLC26A8				IZUMO1R
				MAS1L				KDM4E
				IP6K3				BSX
				TAF8				OR6X1
				HUS1B				OR6M1
				TRIM40				OR10G4
				DPCR1				OR10G7
				NRSN1				OR8B3
				SNRNP48				OR8A1
				MBOAT1				FLJ42102
				HDGFL1				TRIM49D1
				LINC01600				C11orf87
				CCDC167				COLCA1
				PSORS1C1				C11orf88
				PSORS1C2				MIR100HG
				PPP1R18				PATE2
				PTCRA				PATE4
				TRIM39-RPP21				ST3GAL4-AS1
				TUBB				SNX19
				PIP5K1P1				LOC403312
				LRRC73				MIRLET7A2
				TREML5P				MIR100
				ADCY10P1				MIR125B1
				OARD1				MIR139
				KIF6				MIR34B
				TMEM217				MIR34C
				FGD2				DDI1
				PI16				BLID
				C6orf89				KRTAP5-7
				ARMC12				KRTAP5-11
				C6orf1				CASP1P2
				LEMD2				CARD17
				ZBTB9				LINC00167
				ZBTB12				MIR326
				C6orf136				SCARNA9
				ZSCAN12P1				HEPN1
				HIST1H2AA				TRIM64B
				KDM1B				TRIM53AP
				RBM24				TRIM49C
				RNF182				UBTFL1
				PHACTR1				C11orf97
				SMIM13				LOC643733
				SYCP2L				LOC643923
				LINC00518				CLDN25
				PXDC1				LOC646029
				SERPINB9P1				LOC646522
				TSPO2				LOC649133
				UNC5CL				RPL23AP64
				KCTD20				SNORA8
				PXT1				SNORA1
				LHFPL5				SNORA18
				SCUBE3				SNORA40
				ZSCAN23				SNORA25
				NKAPL				SNORA32
				TOB2P1				SNORD5
				FAM217A				SNORD6
				HCG27				TRIM49D2
				RNF144B				MIR708
				HIST1H2BA				LOC100128239
				GPX6				LOC100128386
				NCR3				LOC100128494
				LY6G6F				LOC100129203
				MDGA1				LOC100129216
				ZNF311				ZNF705E
				LOC285766				LOC100131626
				LINC01622				LOC100132078
				LY86-AS1				LOC100132686
				CAGE1				LOC100133315
				LOC285819				PATE3
				HLA-F-AS1				LOC100287896
				HCG22				WTAPP1
				LOC285847				NCAM1-AS1
				PNPLA1				KCTD21-AS1
				TREML4				MIR1261
				RPL7L1				MIR1304
				MYLK4				MIR548L
				IFITM4P				SNORA70E
				CLPSL1				BACE1-AS
				TREML1				MIR4300
				TREML3P				MIR4301
				ZNF391				MIR3167
				ZFP57				MIR3165
				TUBB2B				MIR1260B
				C6orf52				MIR3166
				HCG26				USP2-AS1
				KAAG1				MIR3920
				NHLRC1				MIR3656
				ZKSCAN4				MIR3664
				GUSBP2				LOC100506127
				LINC00533				RAB30-AS1
				VN1R10P				LOC100506368
				HIST1H2APS1				CASP12
				PSMG4				TPBGL
				SFTA2				LOC100507283
				CLPSL2				SENCR
				C6orf222				LOC100507431
				MUC21				LOC100507548
				LINC01011				TMPRSS4-AS1
				HTATSF1P2				HSPB2-C11orf52
				STMND1				NDUFC2-KCTD14
				CASC15				FXYD6-FXYD2
				LINC01623				MIR4697
				LINC00243				MIR4490
				MCCD1				MIR548AL
				SAPCD1				MIR4459
				LINC00336				MIR4493
				RAB44				MIR4491
				LINC00951				MIR4492
				LOC401261				MIR4696
				CRIP3				MIR4692
				C6orf201				MIR4693
				ERVFRD-1				LOC100652768
				MIR219A1				MIR5579
				HCG14				GRM5-AS1
				HCG23				JRKL-AS1
				HCG25				KIRREL3-AS2
				HCG16				NTM-IT
				HCG24				LOC101054525
				HCG18				LOC101928424
				HCG17				LOC101928535
				LINC00266-3				LINC01537
				C6orf226				LOC101928580
				OR2B3				LOC101928823
				OR2J3				LOC101928837
				OR14J1				LOC101928847
				OR10C1				LOC101928865
				ATP6V0CP3				LOC101928896
				GGNBP1				LOC101928940
				HCG11				LOC101928944
				KU-MEL-3				LOC101928985
				LOC554223				MIR4300HG
				C6orf132				LOC101929011
				PPP1R3G				LOC101929089
				ZNF192P1				LOC101929208
				SNORA38				DISC1FP1
				SNORD32B				LOC101929227
				SNORD84				LOC101929295
				SNORD117				LOC101929340
				MIR548A1				LOC101929427
				HULC				LOC101929473
				NBAT1				LOC101929497
				LINC01556				LOC101929517
				TDRG1				LOC101929538
				TMEM170B				LINC01395
				SCARNA27				NTM-AS1
				MIR877				LOC101929653
				ZSCAN16-AS1				MIR6755
				LYRM4-AS1				MIR6756
				LOC100129636				MIR7641-1
				TFAP2A-AS1				MIR7641-2
				LOC100130357				MIR6090
				PSORS1C3				MIR6716
				LOC100131047				MIR6754
				LOC100131289				MIR8052
				LINC00240				LOC102723838
				TOMM6				LOC102723895
				LOC100270746				LOC102724301
				LOC100294145				LOC103611081
				MIR1275				PKNOX2-AS1
				MIR1236				APOA1-AS
				MIR3143				LOC105369423
				MIR3934				LOC105369431
				MIR3925				LOC105369438
				MIR3691				LOC105369443
				LOC100505530				LOC105369473
				LOC100505635				LOC105369486
				LOC100506207				LOC105369507
				ELOVL2-AS1				LOC105369509
				JARID2-AS1				LOC105369532
				LOC100506885				STT3A-AS1
				LINC01012				PCF11-AS1
				LOC100507194
				LINC01015
				HCG8
				MICA
				PSMB8-AS1
				LOC100507506
				LOC100507547
				LINC01016
				MUC22
				GMDS-AS1
				BLOC1S5-TXNDC5
				EEF1E1-BLOC1S5
				RPS10-NUDT3
				MSH5-SAPCD1
				ATP6V1G2-DDX39B
				PPT2-EGFL8
				MIR4641
				MIR3135B
				MIR4646
				MIR4640
				MIR4639
				MIR4645
				MIR4462
				MIR5689
				MIR5004
				MIR5683
				MIR5690
				LINC00581
				FOXP4-AS1
				PANDAR
				LOC101927691
				FOXCUT
				LOC101927730
				LOC101927759
				LOC101927950
				LOC101927972
				LOC101928191
				LOC101928253
				LOC101928433
				LOC101928491
				LOC101928519
				C6orf229
				LOC101928663
				LOC101929006
				LOC101929163
				LOC101929188
				LOC101929243
				LOC101929555
				C2-AS1
				LINC01108
				MIR6833
				MIR6834
				MIR6835
				MIR6891
				MIR7111
				MIR7641-2
				MIR6721
				MIR6720
				MIR6832
				MIR6780B
				MIR6873
				MIR7159
				MIR7853
				HCG21
				LOC102724096
				LINC01276
				SAPCD1-AS1
				TRIM31-AS1
				LOC105374952
				LOC105374960
				LOC105374972
				LOC105374988
				HCG20
				LOC105375014
				MDC1-AS1
				DDX39B-AS1
				HLA-DQB1-AS1
				MIR5689HG
				TBC1D7-LOC100130357
				CNPY3-GNMT

### Sheet: del_genes.conf_75
cytoband	7q36.2	9p24.2	22q11.1	13q12.13	14q32.33	12q13.2	19q13.2	3p26.3	8q24.13	8q13.2	1q32.2	2p14	8q21.3
q value	0.00013103	0.00013103	0.00060066	0.0026129	0.005859	0.015751	0.019057	0.03121	0.03121	0.00037535	0.18161	0.18161	0.00041688
residual q value	0.00013103	0.00013103	0.00060066	0.0026129	0.005859	0.015751	0.019057	0.03121	0.03121	0.13215	0.18161	0.18161	0.1844
wide peak boundaries	chr7:117417369-159345973	chr9:1-8538678	chr22:16979100-17191701	chr13:26749481-27263819	chr14:104464894-105453721	chr12:50350652-64280290	chr19:42517242-42739181	chr3:1-4798018	chr8:115414312-127426058	chr8:63177392-93733988	chr1:208217742-212102891	chr2:50915961-79037828	chr8:63177392-93735079
genes in wide peak	hsa-mir-1975	DMRT1	IL17RA	GPR12	AKT1	hsa-mir-616	CEACAM1	IL5RA	ANXA13	OSGIN2	HSD11B1	ACTG2	OSGIN2
	hsa-mir-96	FOXD4	CECR6	RPL21	BRF1	ACVR1B	CEACAM8	ITPR1	EXT1	CA1	IRF6	ACYP2	CA1
	AOC1	MLANA	CECR5	SNORD102	JAG2	ACVRL1	PSG3	SETMAR	HAS2	CA2	KCNH1	ADD2	CA2
	AKR1B1	GLDC	CECR1	USP12	MTA1	AMHR2	LIPE-AS1	CHL1	NDUFB9	CA3	LAMB3	ANXA4	CA3
	ARF5	INSL4	GAB4	SNORA27	SIVA1	APOF		CNTN6	NOV	CALB1	NEK2	ATP6V1B1	CALB1
	OPN1SW	JAK2	CECR7	USP12-AS1	PACS2	ATF1		TRNT1	TNFRSF11B	RUNX1T1	PLXNA2	AUP1	RUNX1T1
	BPGM	PTPRD	CECR5-AS1	USP12-AS2	GPR132	ATP5B		CRBN	ENPP2	CRH	TRAF5	DCTN1	CRH
	BRAF	RFX3	LOC100996342	LINC00412	CDCA4	ATP5G2		LRRN1	POU5F1B	DECR1	SLC30A1	DGUOK	DECR1
	CALD1	RLN1			INF2	AVPR1A		CNTN4	RAD21	E2F5	LPGAT1	DOK1	E2F5
	CALU	RLN2			BTBD6	CD63		SUMF1	SNTB1	EYA1	INTS7	EGR4	EYA1
	CASP2	SLC1A1			AHNAK2	CDK2		EGOT	SQLE	FABP4	DIEXF	EMX1	FABP4
	CDK5	SMARCA2			C14orf79	CDK4		CNTN4-AS1	TAF2	FABP5	G0S2	EFEMP1	FABP5
	CFTR	VLDLR			PLD4	CS		CNTN4-AS2	TRPS1	HNF4G	DTL	GFPT1	HNF4G
	CHRM2	PUM3			ADSSL1	CYP27B1		ITPR1-AS1	COL14A1	IL7	HHAT	HK2	IL7
	CLCN1	RCL1			LINC00638	DGKA		CHL1-AS1	EIF3H	IMPA1	RCOR3	TLX2	IMPA1
	CPA1	DMRT2			NUDT14	DDIT3		LINC01266	MTSS1	MMP16	SERTAD4	MXD1	MMP16
	CPA2	INSL6			CEP170B	EIF4B		LOC102723448	KIAA0196	MYBL1	CAMK1G	MDH1	MYBL1
	DPP6	KDM4C			TMEM179	CELA1			TRIB1	NBN	TRAF3IP3	MEIS1	NBN
	EN2	KANK1			C14orf180	ERBB3			COLEC10	PDE7A	LINC00467	MTIF2	PDE7A
	EPHA1	RANBP6			TEX22	B4GALNT1			RNF139	PMP2	C1orf74	OTX1	PMP2
	EPHB6	CD274			ZBTB42	BLOC1S1			ZHX1	PKIA	SYT14	PCBP1	PKIA
	EZH2	AK3			LOC100507437	GLI1			ZHX2	PEX2	RD3	PEX13	PEX2
	FLNC	SPATA6L			MIR4710	NCKAP1L			MTBP	RPL7	MIR205	PLEK	RPL7
	GBX1	CDC37L1			LOC101929634	NR4A1			MRPL13	TCEB1	SERTAD4-AS1	PPP3R1	TCEB1
	GPR37	PLGRKT			MIR6765	HNRNPA1			ATAD2	TERF1	MIR205HG	RAB1A	TERF1
	GRM8	CBWD1			LOC102723354	HOXC4			TRMT12	TPD52	RPL21P28	REL	TPD52
	MNX1	RIC1				HOXC5			WDYHV1	RIPK2	MIR4260	RPS27A	RIPK2
	HTR5A	DMRT3				HOXC6			DEPTOR	CPNE3	MIR3122	RTKN	CPNE3
	IMPDH1	ERMP1				HOXC8			DSCC1	TRPA1	LOC101930114	SLC1A4	TRPA1
	INSIG1	PDCD1LG2				HOXC9			DERL1	MSC	LOC102723727	SNRPG	MSC
	IRF5	DOCK8				HOXC10			TATDN1	KCNB2	LOC105372897	SPR	KCNB2
	KCND2	GLIS3-AS1				HOXC11			UTP23	CYP7B1	LOC105748977	SPTBN1	CYP7B1
	KCNH2	TPD52L3				HOXC12			C8orf76	MTFR1		TACR1	MTFR1
	KEL	IL33				HOXC13			FAM83A	NCOA2		GCFC2	NCOA2
	LEP	TMEM261				IGFBP6			MED30	ARFGEF1		TGFA	ARFGEF1
	MEST	UHRF2				INHBC			TBC1D31	COPS5		TIA1	COPS5
	MKLN1	C9orf66				ITGA5			MAL2	WWP1		UGP2	WWP1
	NDUFA5	KIAA2026				ITGA7			FBXO32	STMN2		VRK2	STMN2
	NDUFB2	KCNV2				ITGB7			ZNF572	RRS1		XPO1	RRS1
	NOS3	GLIS3				KIF5A			FER1L6-AS2	SULF1		ALMS1	SULF1
	CNOT4	VLDLR-AS1				KRT1			TMEM65	HEY1		MOGS	HEY1
	NRF1	PLPP6				KRT2			LINC00964	TRAM1		DYSF	TRAM1
	PAX4	MIR101-2				KRT3			FAM84B	LY96		DUSP11	LY96
	PIP	FAM138A				KRT4			FAM91A1	SGK3		NAT8	SGK3
	PODXL	FAM138C				KRT5			SLC30A8	PTTG3P		NRXN1	PTTG3P
	PRSS1	WASH1				KRT6A			NSMCE2	STAU2		USP34	STAU2
	PRSS2	DDX11L5				KRT6B			KLHL38	BHLHE22		SERTAD2	BHLHE22
	TAS2R38	MIR1302-2				KRT7			SAMD12	MRPS28		MRPL19	MRPS28
	PTN	MIR1302-9				KRT8			FER1L6-AS1	PI15		ARHGAP25	PI15
	PTPRN2	MIR1302-10				KRT18			AARD	ZC2HC1A		ACTR2	ZC2HC1A
	PTPRZ1	MIR1302-11				KRT81			SAMD12-AS1	LACTB2		MPHOSPH10	LACTB2
	RARRES2	MIR4665				KRT82			HAS2-AS1	RMDN1		SMYD5	RMDN1
	RHEB	PGM5P3-AS1				KRT83			RAD21-AS1	OTUD6B		C1D	OTUD6B
	RNY1	LINC01231				KRT84			FER1L6	GDAP1		SEMA4F	GDAP1
	RNY3	RFX3-AS1				KRT85			MIR548D1	CNGB3		CCT7	CNGB3
	RNY4	CDC37L1-AS1				KRT86			CASC8	TMEM70		CCT4	TMEM70
	RNY5	LINC01230				LRP1			LINC00861	ARMC1		STAMBP	ARMC1
	SHH					MARS			FAM83A-AS1	UBE2W		B3GNT2	UBE2W
	SLC4A2					METTL1			MIR548AA1	TMEM55A		MTHFD2	TMEM55A
	SLC13A1					MIP			MIR3610	PAG1		PROKR1	PAG1
	SMARCD3					MMP19			CCAT1	C8orf44		GPR75	C8orf44
	SMO					MYL6			ZHX1-C8orf76	JPH1		SNRNP27	JPH1
	SPAM1					MYO1A			MIR4662A	CPA6		AAK1	CPA6
	AKR1D1					NAB2			MIR4662B	PRDM14		CEP68	PRDM14
	SSBP1					NACA			MIR4663	SNX16		PSME4	SNX16
	TBXAS1					NFE2			PCAT1	NECAB1		EXOC6B	NECAB1
	UBE2H					SLC11A2			LINC00536	ZBTB10		EHBP1	ZBTB10
	VIPR2					PA2G4			CCAT2	ZFAND1		WBP1	ZFAND1
	XRCC2					PCBP2			PRNCR1	ZFHX4		VAX2	ZFHX4
	ZYX					PDE1B			LOC101927513	CSPP1		CNRIP1	CSPP1
	ARHGEF5					PFDN5			LOC101927543	VCPIP1		RAB11FIP5	VCPIP1
	ZNF212					POU6F1			LOC101927588	PREX2		NFU1	PREX2
	ZNF282					PPP1R1A			RNF139-AS1	SLCO5A1		ERLEC1	SLCO5A1
	CUL1					PRIM1			LOC101927657	CRISPLD1		BMP10	CRISPLD1
	TRIM24					RAB5B			MIR548AZ	TRIM55		ZNF638	TRIM55
	MGAM					RARG			MIR6844	LRRCC1		HTRA2	LRRCC1
	WASL					RBMS2			CASC21	DNAJC5B		LGALSL	DNAJC5B
	DGKI					RDH5			CASC19	PSKH2		CD207	PSKH2
	ATP6V1F					RPL41			PCAT2	CHMP4C		TPRKB	CHMP4C
	ASIC3					RPS26			LINC01151	SLC26A7		WDPCP	SLC26A7
	PDIA4					TSPAN31			LOC105375713	C8orf34		ASB3	C8orf34
	UBE3C					SCN8A			LOC105375734	FAM92A1		PCYOX1	FAM92A1
	FAM131B					SHMT2			LOC105375744	ADHFE1		NAT8B	ADHFE1
	TCAF1					PMEL				DCAF4L2		VPS54	DCAF4L2
	DNAJB6					SMARCC2				RALYL		BCL11A	RALYL
	ABCF2					SP1				RDH10		ETAA1	RDH10
	AASS					STAT2				SLC7A13		AFTPH	SLC7A13
	FAM3C					STAT6				MCMDC2		C2orf42	MCMDC2
	FASTK					SUOX				SBSPON		FANCL	SBSPON
	ABCB8					TAC3				CNBD1		MOB1A	CNBD1
	PAXIP1					TARBP2				TMEM64		NAGK	TMEM64
	KLHDC10					TFCP2				ATP6V0D2		CCDC88A	ATP6V0D2
	SSPO					MAP3K12				YTHDF3		GKN1	YTHDF3
	NUP205					AAAS				C8orf46		CYP26B1	C8orf46
	AHCYL2					SOAT2				TRIQK		POLE4	TRIQK
	TNPO3					RDH16				LINC01289		PNO1	LINC01289
	HYAL4					NPFF				LINC01299		RPL23AP32	LINC01299
	TSPAN12					HSD17B6				PPP1R42		RTN4	PPP1R42
	CLEC5A					TIMELESS				C8orf34-AS1		PELI1	C8orf34-AS1
	MKRN1					KRT75				LACTB2-AS1		PPP4R3B	LACTB2-AS1
	POT1					SLC16A7				SLC10A5		SLC4A5	SLC10A5
	CNTNAP2					SLC4A8				CA13		GMCL1	CA13
	HYALP1					ESPL1				XKR9		TTC31	XKR9
	GIMAP2					DAZAP2				C8orf87		PAPOLG	C8orf87
	OR2F1					TESPA1				RBM12B		OR7E91P	RBM12B
	SLC13A4					ZBTB39				LOC392232		ANKRD53	LOC392232
	RNU6-1					PAN2				LOC401463		LRRTM4	LOC401463
	COPG2					USP15				C8orf59		INO80B	C8orf59
	TPK1					TSFM				MIR124-2		WDR54	MIR124-2
	SND1					CTDSP2				MIR2052HG		FAM161A	MIR2052HG
	SND1-IT1					RNF41				FLJ46284		EVA1A	FLJ46284
	DENND2A					GDF11				LINC00251		ANTXR1	LINC00251
	ZNF777					TMEM5				ZNF704		PRADC1	ZNF704
	TMEM176B					CNPY2				SNHG6		KIAA1841	SNHG6
	HIPK2					DCTN2				SNORD87		MCEE	SNORD87
	WDR91					AVIL				LINC00535		LOXL3	LINC00535
	REPIN1					PTGES3				FABP9		PCGF1	FABP9
	HILPDA					OS9				FABP12		CCDC142	FABP12
	FSCN3					ATF7				C8orf88		FAM136A	C8orf88
	ATP6V0A4					BAZ2A				STAU2-AS1		LBX2	STAU2-AS1
	TAS2R3					GALNT6				TCF24		PNPT1	TCF24
	TAS2R4					NXPH4				MIR124-2HG		SFXN5	MIR124-2HG
	TAS2R16					GPR182				C8orf89		CFAP36	C8orf89
	CPA4					COPZ1				LRRC69		TEX261	LRRC69
	WNT16					R3HDM2				MSC-AS1		CCDC85A	MSC-AS1
	PRKAG2					MON2				ZFHX4-AS1		WDR92	ZFHX4-AS1
	ZC3HC1					NEMP1				REXO1L2P		MRPL53	REXO1L2P
	LUC7L2					ESYT1				MIR2052		C2orf73	MIR2052
	MRPS33					TNS2				MIR3149		REG3G	MIR3149
	NUB1					CBX5				LINC00967		CLHC1	LINC00967
	LSM8					SMUG1				RRS1-AS1		AHSA2	RRS1-AS1
	COPG2IT1					METTL7A				LINC01592		M1AP	LINC01592
	TAS2R5					LETMD1				LINC01603		COMMD1	LINC01603
	CHPF2					METTL21B				OTUD6B-AS1		FBXO41	OTUD6B-AS1
	ING3					ZNF385A				C8orf44-SGK3		PUS10	C8orf44-SGK3
	NCAPG2					OR7E47P				MIR4661		LINC00309	MIR4661
	CHCHD3					SNORD59A				MIR5708		ASPRV1	MIR5708
	WDR60					GLS2				MIR5681A		LBX2-AS1	MIR5681A
	RBM28					ORMDL2				MIR5681B		CLEC4F	MIR5681B
	TMEM140					KRT76				LINC00534		DQX1	LINC00534
	GIMAP4					CSAD				CA3-AS1		ALMS1P1	CA3-AS1
	GIMAP5					BIN2				LOC101241902		TET3	LOC101241902
	TMEM176A					IL23A				CASC9		GKN2	CASC9
	TRPV6					GPR84				LOC101926892		APLF	LOC101926892
	AGK					PRR13				LOC101926908		TMEM17	LOC101926908
	METTL2B					NDUFA4L2				RDH10-AS1		SPRED2	RDH10-AS1
	TRPV5					SMAGP				LINC01111		LOC339803	LINC01111
	ANKRD7					PPM1H				PKIA-AS1		C2orf74	PKIA-AS1
	ZC3HAV1					SRGAP1				LOC101927040		LOC339807	LOC101927040
	AKR1B10					DIP2B				LINC01607		FIGLA	LINC01607
	ACTR3B					CALCOCO1				LOC101927141		NOTO	LOC101927141
	KIAA1147					NEUROD4				LOC101929709		PRORSD1P	LOC101929709
	STRIP2					C12orf10				LINC01030		TSPYL6	LINC01030
	ESYT2					ATG101				MIR7641-2		C2orf78	MIR7641-2
	ZNF398					ARHGAP9				MIR8084		BOLA3	MIR8084
	KIAA1549					IKZF4				LOC102723322		C2orf81	LOC102723322
	KMT2C					SLC26A10				LOC102724612		EML6	LOC102724612
	EXOC4					NABP2				LOC102724623		LINC01122	LOC102724623
	GALNT11					PIP4K2C				LOC102724708		LINC01185	LOC102724708
	LRRC4					CSRNP2				LOC102724710		LOC400958	LOC102724710
	LMBR1					INHBE				LOC102724874		PCBP1-AS1	LOC102724874
	LINC00244					PYM1				LINC01419		PAIP2B	LINC01419
	NOM1					SARNP						MIR216A
	CCDC136					ZC3H10						MIR217
	PARP12					SPRYD3						CHAC2
	CREB3L2					MFSD5						FBXO48
	LRRC61					DNAJC14						LOC644838
	C7orf49					LACRT						LOC729348
	GCC1					ATP23						LOC730100
	ZNF767P					MARCHF9						MEIS1-AS3
	CPED1					COQ10A						SNORA36C
	TTC26					KRT71						SNORA70B
	KDM7A					LARP4						MIR216B
	TMUB1					MBD6						LOC100129434
	CTTNBP2					ARHGEF25						LOC100132215
	SLC37A3					C12orf56						LOC100133985
	KRBA1					AGAP2						DBIL5P2
	FAM71F1					DCD						SNAR-H
	SLC35B4					MUCL1						DCTN1-AS1
	TMEM209					FAM186A						MIR1285-2
	OR6W1P					OR2AP1						GPR75-ASB3
	ADCK2					OR10P1						MIR3126
	PLXNA4					SDR9C7						MIR3682
	ZC3HAV1L					LRIG3						LOC100507006
	MGAM2					SP7						LOC100507073
	CADPS2					GTSF1						BOLA3-AS1
	CPA5					OR10A7						INO80B-WBP1
	CEP41					KRT74						MIR4433A
	ZBED6CL					MYL6B						MIR4426
	TSGA13					KRT72						MIR4434
	AGAP3					KRT80						MIR4431
	C7orf13					C12orf66						MIR4778
	OR9A4					GRASP						MIR4432
	OR9A2					KRT78						MIR5000
	C7orf34					DTX3						MIR5192
	TMEM139					METTL7B						MEIS1-AS2
	NOBOX					STAC3						DGUOK-AS1
	OR2A14					OR6C74						TGFA-IT1
	OR6B1					OR6C3						ALMS1-IT1
	OR2F2					LOC283335						LOC101060019
	ZNF786					ZNF740						LOC101927165
	PRSS37					OR6C6						LOC101927285
	KLF14					ANKRD52						LOC101927402
	SSMEM1					SLC39A5						LOC101927438
	SVOPL					SPRYD4						LOC101927577
	LRGUK					C12orf80						LOC101927661
	ASB10					LINC00592						LOC101927701
	PRSS58					LINC01465						ATP6V1B1-AS1
	ASZ1					DPY19L2						LOC101927884
	RNF32					TMPRSS12						LOC101927907
	ASB15					KRT6C						LOC101927926
	LOC154761					KRT73						LOC101927948
	CLEC2L					KRT79						LOC101927967
	FMC1					FAM19A2						MIR4433B
	LINC00689					ANKRD33						LINC01628
	FEZF1-AS1					OR6C2						LINC01291
	IQUB					OR6C4						LOC102800447
	C7orf77					KRT77						LINC01143
	TMEM213					OR6C1						MIR217HG
	GIMAP8					OR6C75						LOC105374596
	CRYGN					OR6C76						LOC105374820
	ZNF425					OR6C70						MIR4432HG
	LOC155060					LOC400043
	ZNF746					FIGNL2
	ATP6V0E2					OR6C65
	RBM33					OR6C68
	MGC27345					MIRLET7I
	GALNTL5					MIR196A2
	RNF133					MIR26A2
	GIMAP7					FLJ12825
	ZNF467					TMEM198B
	ZNF800					OR9K2
	GIMAP1					MIR148B
	PAXIP1-AS1					HIGD1C
	C7orf33					GLYCAM1
	TRY2P					SNORD59B
	FABP5P3					MIR615
	UBN2					MIR616
	TAS2R39					HOTAIR
	TAS2R40					KRT73-AS1
	TAS2R41					AGAP2-AS1
	CNPY1					LOC100240734
	LOC285889					LOC100240735
	WEE2-AS1					MIR1228
	EPHA1-AS1					LOC100506844
	TCAF2					LOC100506869
	ZNF775					BLOC1S1-RDH5
	LINC00996					MIR3198-2
	ATG9B					LOC100652999
	TPI1P2					HOXC-AS1
	FLJ40288					HOXC-AS2
	MESTIT1					HOXC-AS3
	TAS2R60					HOXC13-AS
	BLACE					LOC101927583
	CTAGE6					LOC101927653
	TSPAN33					PCBP2-OT1
	AGBL3					CISTR
	OR6V1					MIR6125
	OR2A12					MIR6758
	OR2A1					MIR6757
	FAM71F2					MIR6759
	STRA8					LOC102724050
	KLRG2					TMEM5-AS1
	WDR86					LOC105369781
	LOC349160					LOC105369785
	GSTK1					LOC105369971
	KCP					LRP1-AS
	LINC-PINT					SNORD133
	RNF148					SNORA105C
	FEZF1
	FAM180A
	LOC389602
	OR2A25
	IQCA1L
	OR2A5
	POT1-AS1
	PRRT4
	RAB19
	OR2A7
	OR2A20P
	ATP6V0E2-AS1
	LINC01000
	MIR129-1
	MIR153-2
	MIR182
	MIR183
	MIR29A
	MIR29B1
	MIR96
	LOC407835
	AKR1B15
	CTAGE15
	OR2A9P
	OR2A2
	LMOD2
	MIR335
	ARHGEF35
	GIMAP6
	WEE2
	MIR490
	ZNF862
	MNX1-AS1
	C7orf73
	TCAF2P1
	ACTR3C
	MIR592
	MIR593
	MIR595
	ARHGEF34P
	LOC728743
	TMEM229A
	LUZP6
	MIR671
	HTR5A-AS1
	CTAGE4
	LINC01003
	LOC100129148
	LOC100130705
	LOC100130880
	WDR86-AS1
	PAXIP1-AS2
	JHDM1D-AS1
	NDUFB2-AS1
	CTAGE8
	SMKR1
	MOXD2P
	ZNF783
	MIR548F4
	MTRNR2L6
	MIR3654
	MIR3907
	PRKAG2-AS1
	LOC100506302
	LINC01006
	LOC100506585
	LOC100506682
	LOC100506860
	MKLN1-AS
	LOC100506937
	TMEM178B
	LOC100507507
	GIMAP1-GIMAP5
	MIR4468
	MIR5707
	C7orf55-LUC7L2
	LOC101927914
	LOC101928211
	LOC101928254
	LOC101928283
	LOC101928333
	OR2A1-AS1
	LOC101928605
	LOC101928700
	LOC101928782
	LOC101928807
	LOC101928861
	LOC101929998
	RNU6-7
	RNU6-8
	MIR6133
	MIR6509
	MIR6892
	GHET1
	LOC102724555
	RNU6-2
	LINC01287
	LVCAT5
	LOC105375483
	LOC105375504
	LOC105375512
	LOC105375545
	LOC105375556
	LINC01022
