## Supplementary Table 4 for "Reversible therapeutic resistance in *EGFR* mutant lung cancer caused by *RB1* loss induced lineage plasticity"

### Sheet: Table S4 - Copy Number Variatio
Unique Name	Descriptor	Wide Peak Limits	Peak Limits	Region Limits	q values	Residual q values after removing segments shared with higher peaks	Broad or Focal	Amplitude Threshold	H1975-DTEP	H1975-sgCTRL-DTEP	H1975-sgRB-DTEP	H1975-shCTRL-DTEP	H1975-shRB1-DTEP
Amplification Peak 1	4q31.3	chr4:148436063-156767888(probes 82443:83018)	chr4:148436607-156763176(probes 82444:83017)	chr4:148436607-156860320(probes 82444:83020)	0.0009051	0.0009051		0: t<0.1; 1: 0.1<t< 0.9; 2: t>0.9	1	2	2	2	0
Amplification Peak 2	4q32.3	chr4:165477466-172239754(probes 83884:84308)	chr4:165487463-172229756(probes 83885:84307)	chr4:165487463-172259751(probes 83885:84310)	0.0009051	0.0009051		0: t<0.1; 1: 0.1<t< 0.9; 2: t>0.9	1	2	2	2	0
Amplification Peak 3	5p15.2	chr5:1-24603487(probes 85901:88349)	chr5:1-24593490(probes 85901:88348)	chr5:1-31556118(probes 85901:89045)	0.044806	0.044806		0: t<0.1; 1: 0.1<t< 0.9; 2: t>0.9	2	1	1	1	1
Amplification Peak 4	6p22.3	chr6:1-43520053(probes 104031:108355)	chr6:3738856-28435575(probes 104376:106845)	chr6:1-43568510(probes 104031:108364)	0.0071807	0.0071807		0: t<0.1; 1: 0.1<t< 0.9; 2: t>0.9	1	2	1	1	1
Amplification Peak 5	8q24.21	chr8:126547451-129758698(probes 148877:148950)	chr8:126557369-129748700(probes 148878:148949)	chr8:126557369-129778695(probes 148878:148952)	4.9586e-08	4.9586e-08		0: t<0.1; 1: 0.1<t< 0.9; 2: t>0.9	2	1	2	1	2
Amplification Peak 6	11q22.2	chr11:70863189-135086622(probes 183789:190122)	chr11:71435435-135086622(probes 183826:190122)	chr11:70873027-135086622(probes 183790:190122)	0.044806	0.044806		0: t<0.1; 1: 0.1<t< 0.9; 2: t>0.9	1	1	0	1	1
Amplification Peak 7	19p13.2	chr19:8322889-8982118(probes 254843:254911)	chr19:8322920-8972122(probes 254844:254910)	chr19:8147339-19332265(probes 254830:255949)	0.0071807	0.0071807		0: t<0.1; 1: 0.1<t< 0.9; 2: t>0.9	2	1	2	1	1
Amplification Peak 8	20p13	chr20:1-10038520(probes 259872:260829)	chr20:1-10038362(probes 259872:260828)	chr20:1-10053208(probes 259872:260831)	0.03124	0.03124		0: t<0.1; 1: 0.1<t< 0.9; 2: t>0.9	1	1	1	1	1
Deletion Peak 1	1q32.2	chr1:208217742-212102891(probes 20682:20952)	chr1:208217777-212100780(probes 20683:20951)	chr1:208217777-212343338(probes 20683:20954)	0.18161	0.18161		0: t>-0.1; 1: -0.1>t> -1.3; 2: t< -1.3	1	1	1	1	1
Deletion Peak 2	2p14	chr2:50915961-79037828(probes 29692:32388)	chr2:53604837-75670580(probes 29952:32152)	chr2:53604837-75694700(probes 29952:32155)	0.18161	0.18161		0: t>-0.1; 1: -0.1>t> -1.3; 2: t< -1.3	1	1	1	1	1
Deletion Peak 3	3p26.3	chr3:1-4798018(probes 47832:48279)	chr3:1-4788048(probes 47832:48278)	chr3:1-4817958(probes 47832:48281)	0.03121	0.03121		0: t>-0.1; 1: -0.1>t> -1.3; 2: t< -1.3	1	1	1	1	1
Deletion Peak 4	7q36.2	chr7:117417369-159345973(probes 132618:136772)	chr7:148847219-159345973(probes 135757:136772)	chr7:69599842-159345973(probes 127897:136772)	0.00013103	0.00013103		0: t>-0.1; 1: -0.1>t> -1.3; 2: t< -1.3	1	1	1	1	1
Deletion Peak 5	8q13.2	chr8:63177392-93733988(probes 143076:145865)	chr8:63187392-70052144(probes 143077:143603)	chr8:63187392-93765351(probes 143077:145871)	0.00037535	0.13215		0: t>-0.1; 1: -0.1>t> -1.3; 2: t< -1.3	1	1	1	1	1
Deletion Peak 6	8q21.3	chr8:63177392-93735079(probes 143076:145867)	chr8:87236993-93134407(probes 145324:145806)	chr8:63187392-93765351(probes 143077:145871)	0.00041688	0.1844		0: t>-0.1; 1: -0.1>t> -1.3; 2: t< -1.3	1	1	1	1	1
Deletion Peak 7	8q24.13	chr8:115414312-127426058(probes 147780:148878)	chr8:125151231-127416172(probes 148756:148877)	chr8:115414064-127445831(probes 147779:148880)	0.03121	0.03121		0: t>-0.1; 1: -0.1>t> -1.3; 2: t< -1.3	1	1	1	1	1
Deletion Peak 8	9p24.2	chr9:1-8538678(probes 150483:151335)	chr9:1-8528683(probes 150483:151334)	chr9:1-27980592(probes 150483:153283)	0.00013103	0.00013103		0: t>-0.1; 1: -0.1>t> -1.3; 2: t< -1.3	1	1	1	1	1
Deletion Peak 9	12q13.2	chr12:50350652-64280290(probes 195097:196453)	chr12:50353223-58874276(probes 195102:195955)	chr12:49004965-64299590(probes 194960:196455)	0.015751	0.015751		0: t>-0.1; 1: -0.1>t> -1.3; 2: t< -1.3	1	1	1	1	1
Deletion Peak 10	13q12.13	chr13:26749481-27263819(probes 204105:204108)	chr13:26759468-27253820(probes 204106:204107)	chr13:1-75567470(probes 203345:208479)	0.0026129	0.0026129		0: t>-0.1; 1: -0.1>t> -1.3; 2: t< -1.3	1	1	1	1	1
Deletion Peak 11	14q32.33	chr14:104464894-105453721(probes 220874:220948)	chr14:104474680-105445498(probes 220875:220947)	chr14:90401374-105470168(probes 219486:220950)	0.005859	0.005859		0: t>-0.1; 1: -0.1>t> -1.3; 2: t< -1.3	1	0	1	1	1
Deletion Peak 12	19q13.2	chr19:42517242-42739181(probes 258273:258277)	chr19:42527233-42729274(probes 258274:258276)	chr19:42527233-43859030(probes 258274:258390)	0.019057	0.019057		0: t>-0.1; 1: -0.1>t> -1.3; 2: t< -1.3	1	0	1	1	1
Deletion Peak 13	22q11.1	chr22:16979100-17191701(probes 269754:269774)	chr22:16988057-17181840(probes 269755:269773)	chr22:16970038-17211424(probes 269752:269776)	0.00060066	0.00060066		0: t>-0.1; 1: -0.1>t> -1.3; 2: t< -1.3	1	1	1	1	1
Amplification Peak 1 - CN values	4q31.3	chr4:148436063-156767888(probes 82443:83018)	chr4:148436607-156763176(probes 82444:83017)	chr4:148436607-156860320(probes 82444:83020)	0.0009051	0.0009051		Actual Copy Change Given	0.21453	1.5801	1.3334	1.6629	0.0013868
Amplification Peak 2 - CN values	4q32.3	chr4:165477466-172239754(probes 83884:84308)	chr4:165487463-172229756(probes 83885:84307)	chr4:165487463-172259751(probes 83885:84310)	0.0009051	0.0009051		Actual Copy Change Given	0.21453	1.5529	1.2671	1.5113	0.0013868
Amplification Peak 3 - CN values	5p15.2	chr5:1-24603487(probes 85901:88349)	chr5:1-24593490(probes 85901:88348)	chr5:1-31556118(probes 85901:89045)	0.044806	0.044806		Actual Copy Change Given	1.0105	0.64036	0.81669	0.44189	0.79917
Amplification Peak 4 - CN values	6p22.3	chr6:1-43520053(probes 104031:108355)	chr6:3738856-28435575(probes 104376:106845)	chr6:1-43568510(probes 104031:108364)	0.0071807	0.0071807		Actual Copy Change Given	0.76638	1.0272	0.61353	0.78562	0.59188
Amplification Peak 5 - CN values	8q24.21	chr8:126547451-129758698(probes 148877:148950)	chr8:126557369-129748700(probes 148878:148949)	chr8:126557369-129778695(probes 148878:148952)	4.9586e-08	4.9586e-08		Actual Copy Change Given	2.5002	0.5865	2.0784	0.17799	2.6946		0.382245	2.3865
Amplification Peak 6 - CN values	11q22.2	chr11:70863189-135086622(probes 183789:190122)	chr11:71435435-135086622(probes 183826:190122)	chr11:70873027-135086622(probes 183790:190122)	0.044806	0.044806		Actual Copy Change Given	0.83235	0.74157	-0.20374	0.63902	0.32785
Amplification Peak 7 - CN values	19p13.2	chr19:8322889-8982118(probes 254843:254911)	chr19:8322920-8972122(probes 254844:254910)	chr19:8147339-19332265(probes 254830:255949)	0.0071807	0.0071807		Actual Copy Change Given	1.0335	0.46367	0.998	0.6703	0.78562
Amplification Peak 8 - CN values	20p13	chr20:1-10038520(probes 259872:260829)	chr20:1-10038362(probes 259872:260828)	chr20:1-10053208(probes 259872:260831)	0.03124	0.03124		Actual Copy Change Given	0.49839	0.73019	0.8206	0.79917	0.33593
Deletion Peak 1 - CN values	1q32.2	chr1:208217742-212102891(probes 20682:20952)	chr1:208217777-212100780(probes 20683:20951)	chr1:208217777-212343338(probes 20683:20954)	0.18161	0.18161		Actual Copy Change Given	-0.65277	-0.14168	-0.70496	-0.69051	-0.74473
Deletion Peak 2 - CN values	2p14	chr2:50915961-79037828(probes 29692:32388)	chr2:53604837-75670580(probes 29952:32152)	chr2:53604837-75694700(probes 29952:32155)	0.18161	0.18161		Actual Copy Change Given	-0.26853	-0.66947	-0.44491	-0.36079	-0.41443
Deletion Peak 3 - CN values	3p26.3	chr3:1-4798018(probes 47832:48279)	chr3:1-4788048(probes 47832:48278)	chr3:1-4817958(probes 47832:48281)	0.03121	0.03121		Actual Copy Change Given	-0.54098	-0.56803	-0.38783	-0.89043	-0.36533
Deletion Peak 4 - CN values	7q36.2	chr7:117417369-159345973(probes 132618:136772)	chr7:148847219-159345973(probes 135757:136772)	chr7:69599842-159345973(probes 127897:136772)	0.00013103	0.00013103		Actual Copy Change Given	-0.52879	-0.7799	-0.99792	-0.69595	-0.61968
Deletion Peak 5 - CN values	8q13.2	chr8:63177392-93733988(probes 143076:145865)	chr8:63187392-70052144(probes 143077:143603)	chr8:63187392-93765351(probes 143077:145871)	0.00037535	0.13215		Actual Copy Change Given	-0.9726	-0.73512	-1.0341	-0.97189	-1.1426
Deletion Peak 6 - CN values	8q21.3	chr8:63177392-93735079(probes 143076:145867)	chr8:87236993-93134407(probes 145324:145806)	chr8:63187392-93765351(probes 143077:145871)	0.00041688	0.1844		Actual Copy Change Given	-0.9726	-0.73512	-1.0341	-0.97189	-1.124
Deletion Peak 7 - CN values	8q24.13	chr8:115414312-127426058(probes 147780:148878)	chr8:125151231-127416172(probes 148756:148877)	chr8:115414064-127445831(probes 147779:148880)	0.03121	0.03121		Actual Copy Change Given	-0.62636	-0.41333	-0.96689	-0.68323	-0.67958
Deletion Peak 8 - CN values	9p24.2	chr9:1-8538678(probes 150483:151335)	chr9:1-8528683(probes 150483:151334)	chr9:1-27980592(probes 150483:153283)	0.00013103	0.00013103		Actual Copy Change Given	-0.6565	-0.93489	-0.78917	-0.67407	-0.80252
Deletion Peak 9 - CN values	12q13.2	chr12:50350652-64280290(probes 195097:196453)	chr12:50353223-58874276(probes 195102:195955)	chr12:49004965-64299590(probes 194960:196455)	0.015751	0.015751		Actual Copy Change Given	-0.8513	-0.38224	-0.92376	-0.6887	-0.94591
Deletion Peak 10 - CN values	13q12.13	chr13:26749481-27263819(probes 204105:204108)	chr13:26759468-27253820(probes 204106:204107)	chr13:1-75567470(probes 203345:208479)	0.0026129	0.0026129		Actual Copy Change Given	-0.49267	-0.27691	-1.1432	-0.71212	-0.62827
Deletion Peak 11 - CN values	14q32.33	chr14:104464894-105453721(probes 220874:220948)	chr14:104474680-105445498(probes 220875:220947)	chr14:90401374-105470168(probes 219486:220950)	0.005859	0.005859		Actual Copy Change Given	-1.0014	0.066229	-0.97828	-1.1775	-0.96832
Deletion Peak 12 - CN values	19q13.2	chr19:42517242-42739181(probes 258273:258277)	chr19:42527233-42729274(probes 258274:258276)	chr19:42527233-43859030(probes 258274:258390)	0.019057	0.019057		Actual Copy Change Given	-1.2929	0.28153	-1.1426	-0.37662	-0.92823
Deletion Peak 13 - CN values	22q11.1	chr22:16979100-17191701(probes 269754:269774)	chr22:16988057-17181840(probes 269755:269773)	chr22:16970038-17211424(probes 269752:269776)	0.00060066	0.00060066		Actual Copy Change Given	-0.6434	-0.23214	-0.98815	-0.32286	-1.0287
